# Development of molecular markers for western honey bee (*Apis mellifera* L.) subspecies of regulatory concern in the United States

**DOI:** 10.64898/2026.03.05.709340

**Authors:** Jose A. P. Marcelino, Leigh Boardman, Matthew R. Moore, James C. Fulton, Hector Urbina, Laura Patterson Rosa, Bernd Grünewald, Mike Allsopp, Christian Pirk, Garth Cambray, James D. Ellis

## Abstract

Rapid, accurate and cost-effective identification of *Apis mellifera* subspecies is needed for subspecies of regulatory concern. We designed and validated subspecies markers based on single nucleotide polymorphisms (SNP) on mitochondrial *cytochrome b* (*Cytb*) and *NADH dehydrogenase 4* (*ND4*) genes. We used a combination of established and novel real-time qPCRs in a stepwise series, with increasing discrimination power, to (1) differentiate honey bees of African (A-lineage) ancestry from those of other lineages (*Cytb* SNP #1), (2) identify African-derived honey bees (AHBs) (*Cytb* SNP #2), and (3) detect *A. m. capensis* exclusively in the bee’s indigenous region of South Africa (*ND4* SNP). We also developed a restriction fragment length polymorphism assay targeting a SNP on the *NADH dehydrogenase 2* (*ND2* RFLP) gene to detect the specific mitochondrial A-lineage clade. These assays allow for reliable time- and cost-effective results that provide increased accuracy on subspecies assignation.
