## Supplementary material for "Development of molecular markers for western honey bee (*Apis mellifera* L.) subspecies of regulatory concern in the United States": Table S1

### Sheet: Marcelino_Boardman_TableS1
Table S1 - Detailed sample information and results of qPCR assays I, II, III and RFLP data discriminated by table heading color.
Sample ID (Specimen)	Sample ID (collections)	Country - year sampled	Apis mellifera subspecies	Location	Notes	Collector	qPCR assay I (Cytb) - A-lineage			qPCR assay II (Cytb) - AHB				qPCR assay III (ND4) - A. m. capensis				RFLP assay (ND2) - ACMS◊◊ clade
							A-lineage probe (Ct value)	non-A lineage qPCR (Ct value)	A-lineage assignment	AHB probe (Ct value)	Allele (Cytb_85)	qPCR II assignment	GenBank Accession (Cytb)	ND4 probe (Ct value)	Allele (ND4_150)	qPCR III assignment	GenBank Accession (ND4)	ND2 mitotype (number of bands)	ND2 mitotype assignment
1	1_HBREL : 131_BD_A_1	South Africa - 2014	◊	Bredasdorp		Mike Allsopp. Honey Bee Research Section, ARC-Plant Protection & Health, Stellenbosch, South Africa.	9.978	Undetermined	A-lineage	Undetermined	T	_	OQ675833	11.004	A	_	OQ675977	0	ACMS clade
2	2_HBREL : 142_BD_B_1	South Africa - 2014	◊	Bredasdorp		Mike Allsopp. Honey Bee Research Section, ARC-Plant Protection & Health, Stellenbosch, South Africa.	13.492	Undetermined	A-lineage	Undetermined	T	_	OQ675834	Undetermined	T	Possible A. m. capensis	OQ675978	0	ACMS clade
3	3_HBREL : 154_BD_C_1	South Africa - 2014	◊	Bredasdorp		Mike Allsopp. Honey Bee Research Section, ARC-Plant Protection & Health, Stellenbosch, South Africa.	11.725	Undetermined	A-lineage	Undetermined	T	_	OQ675835	12.263	A	_	OQ675979	0	ACMS clade
4	4_HBREL : 602_BL_A_1	South Africa - 2014	◊	Bloemfontein		Daniel Schmehl, Ashley Mortensen, Tomas Bustamante, Mark Dykes. University of Florida, Gainesville, FL, USA.	_	_	_	Undetermined	T	_	OQ675836	15.293	A	_	OQ675980	0	ACMS clade
5	5_HBREL : 617_BL_B_1	South Africa - 2014	◊	Bloemfontein		Daniel Schmehl, Ashley Mortensen, Tomas Bustamante, Mark Dykes. University of Florida, Gainesville, FL, USA.	_	_	_	16.154	C	Possible AHB	OQ675837	15.445	A	_	OQ675981	0	ACMS clade
6	6_HBREL : 632_BL_C_1	South Africa - 2014	◊	Bloemfontein	ND4 qPCR retested	Daniel Schmehl, Ashley Mortensen, Tomas Bustamante, Mark Dykes. University of Florida, Gainesville, FL, USA.	_	_	_	Undetermined	T	_	OQ675838	18.291	A	_	OQ675982	0	ACMS clade
7	7_HBREL : 5_CD_A_5	South Africa - 2014	◊	Citrusdal		Mike Allsopp. Honey Bee Research Section, ARC-Plant Protection & Health, Stellenbosch, South Africa.	_	_	_	14.246	C	Possible AHB	OQ675839	12.066	A	_	OQ675983	0	ACMS clade
8	8_HBREL : 15_CD_B_1	South Africa - 2014	◊	Citrusdal		Mike Allsopp. Honey Bee Research Section, ARC-Plant Protection & Health, Stellenbosch, South Africa.	14.105	Undetermined	A-lineage	16.888	C	Possible AHB	OQ675840	14.596	A	_	OQ675984	0	ACMS clade
9	9_HBREL : 29_CD_C_1	South Africa - 2014	◊	Citrusdal		Mike Allsopp. Honey Bee Research Section, ARC-Plant Protection & Health, Stellenbosch, South Africa.	_	_	_	Undetermined	T	_	OQ675841	Undetermined	T	Possible A. m. capensis	OQ675985	0	ACMS clade
10	10_HBREL : 100_GE_A_1	South Africa - 2014	◊	George		Mike Allsopp. Honey Bee Research Section, ARC-Plant Protection & Health, Stellenbosch, South Africa.	15.368	Undetermined	A-lineage	Undetermined	T	_	OQ675842	Undetermined	T	Possible A. m. capensis	OQ675986	0	ACMS clade
11	11_HBREL : 112_GE_B_1	South Africa - 2014	◊	George		Mike Allsopp. Honey Bee Research Section, ARC-Plant Protection & Health, Stellenbosch, South Africa.	13.526	Undetermined	A-lineage	Undetermined	T	_	OQ675843	13.583	A	_	OQ675987	0	ACMS clade
12	12_HBREL : 122_GE_C_1	South Africa - 2014	◊	George		Mike Allsopp. Honey Bee Research Section, ARC-Plant Protection & Health, Stellenbosch, South Africa.	12.825	Undetermined	A-lineage	Undetermined	T	_	OQ675844	Undetermined	T	Possible A. m. capensis	OQ675988	0	ACMS clade
13	13_HBREL : 240_OD_A_1	South Africa - 2014	◊	Oudtshoorn		Mike Allsopp. Honey Bee Research Section, ARC-Plant Protection & Health, Stellenbosch, South Africa.	_	_	_	14.735	C	Possible AHB	OQ675845	14.474	A	_	OQ675989	0	ACMS clade
14	14_HBREL : 250_OD_B_1	South Africa - 2014	◊	Oudtshoorn		Mike Allsopp. Honey Bee Research Section, ARC-Plant Protection & Health, Stellenbosch, South Africa.	13.464	Undetermined	A-lineage	Undetermined	T	_	OQ675846	Undetermined	T	Possible A. m. capensis	OQ675990	0	ACMS clade
15	15_HBREL : 255_OD_C_1	South Africa - 2014	◊	Oudtshoorn		Mike Allsopp. Honey Bee Research Section, ARC-Plant Protection & Health, Stellenbosch, South Africa.	14.96	Undetermined	A-lineage	Undetermined	T	_	OQ675847	Undetermined	T	Possible A. m. capensis	OQ675991	0	ACMS clade
16	16_HBREL : 530_PT_A_1	South Africa - 2014	◊	Pretoria		Daniel Schmehl, Ashley Mortensen, Tomas Bustamante, Mark Dykes. University of Florida, Gainesville, FL, USA, Christian Pirk, University of Pretoria, Pretoria, South Africa	_	_	_	Undetermined	T	_	OQ675848	13.299	A	_	OQ675992	0	ACMS clade
17	17_HBREL : 545_PT_B_1	South Africa - 2014	◊	Pretoria		Daniel Schmehl, Ashley Mortensen, Tomas Bustamante, Mark Dykes. University of Florida, Gainesville, FL, USA, Christian Pirk, University of Pretoria, Pretoria, South Africa	13.611	Undetermined	A-lineage	Undetermined	T	_	OQ675849	14.013	A	_	OQ675993	0	ACMS clade
18	18_HBREL : 978_ST_A_1	South Africa - 2013	◊	Stellenbosch		James Ellis, Mark Dykes, University of Florida, Gainesville, FL, USA, Mike Allsopp, Honey Bee Research Section, ARC-Plant Protection & Health, Stellenbosch, South Africa.	12.934	Undetermined	A-lineage	Undetermined	T	_	OQ675850	Undetermined	T	Possible A. m. capensis	OQ675994	2	_
19	19_HBREL : 999_ST_B_1	South Africa - 2013	◊	Stellenbosch		James Ellis, Mark Dykes, University of Florida, Gainesville, FL, USA, Mike Allsopp, Honey Bee Research Section, ARC-Plant Protection & Health, Stellenbosch, South Africa.	10.598	Undetermined	A-lineage	Undetermined	T	_	OQ675851	12.047	A	_	OQ675995	0	ACMS clade
20	20_HBREL : 1018_ST_C_1	South Africa - 2013	◊	Stellenbosch		James Ellis, Mark Dykes, University of Florida, Gainesville, FL, USA, Mike Allsopp, Honey Bee Research Section, ARC-Plant Protection & Health, Stellenbosch, South Africa.	12.13	Undetermined	A-lineage	16.621	C	Possible AHB	OQ675852	13.326	A	_	OQ675996	0	ACMS clade
21	21_HBREL : 193_SW_A_1	South Africa - 2014	◊	Swellendam		Mike Allsopp. Honey Bee Research Section, ARC-Plant Protection & Health, Stellenbosch, South Africa.	_	_	_	Undetermined	T	_	OQ675853	14.384	A	_	OQ675997	0	ACMS clade
22	22_HBREL : 204_SW_B_1	South Africa - 2014	◊	Swellendam		Mike Allsopp. Honey Bee Research Section, ARC-Plant Protection & Health, Stellenbosch, South Africa.	10.994	Undetermined	A-lineage	Undetermined	T	_	OQ675854	12.478	A	_	OQ675998	0	ACMS clade
23	23_HBREL : 214_SW_C_1	South Africa - 2014	◊	Swellendam		Mike Allsopp. Honey Bee Research Section, ARC-Plant Protection & Health, Stellenbosch, South Africa.	9.963	Undetermined	A-lineage	Undetermined	T	_	OQ675855	Undetermined	T	Possible A. m. capensis	OQ675999	0	ACMS clade
24	24_HBREL : 49_TR_A_1	South Africa - 2014	◊	Touwsrivier		Mike Allsopp. Honey Bee Research Section, ARC-Plant Protection & Health, Stellenbosch, South Africa.	12.236	Undetermined	A-lineage	Undetermined	T	_	OQ675856	Undetermined	T	Possible A. m. capensis	OQ676000	0	ACMS clade
25	25_HBREL : 69_TR_B_1	South Africa - 2014	◊	Touwsrivier		Mike Allsopp. Honey Bee Research Section, ARC-Plant Protection & Health, Stellenbosch, South Africa.	_	_	_	Undetermined	T	_	OQ675857	Undetermined	T	Possible A. m. capensis	OQ676001	0	ACMS clade
26	26_HBREL : 89_TR_C_1	South Africa - 2014	◊	Touwsrivier		Mike Allsopp. Honey Bee Research Section, ARC-Plant Protection & Health, Stellenbosch, South Africa.	13.17	Undetermined	A-lineage	Undetermined	T	_	OQ675858	Undetermined	T	Possible A. m. capensis	OQ676002	0	ACMS clade
27	27_HBREL : 447_SP_B_2	South Africa - 2014	◊	Springbok		Daniel Schmehl, Ashley Mortensen, Tomas Bustamante, Mark Dykes. University of Florida, Gainesville, FL, USA.	14.18	Undetermined	A-lineage	17.638	C	Possible AHB	OQ675859	14.8	A	_	OQ676003	0	ACMS clade
28	28_HBREL : 360_UP_A_1	South Africa - 2014	◊	Upington		Daniel Schmehl, Ashley Mortensen, Tomas Bustamante, Mark Dykes. University of Florida, Gainesville, FL, USA.	_	_	_	16.177	C	Possible AHB	OQ675860	13.254	A	_	OQ676004	0	ACMS clade
29	29_HBREL : 375_UP_B_1	South Africa - 2014	◊	Upington		Daniel Schmehl, Ashley Mortensen, Tomas Bustamante, Mark Dykes. University of Florida, Gainesville, FL, USA.	_	_	_	18.362	C	Possible AHB	OQ675861	13.646	A	_	OQ676005	0	ACMS clade
30	FDACS : 01344_H1_01_9Mar D	USA (Florida) - 2022		Pinellas County		FDACS, Rebecah Dineen collector.	15.734	Undetermined	A-lineage	16.411	C	Possible AHB	OQ675862	13.337	A	_	OQ676006	0	ACMS clade
31	FDACS : 01344_H1_02_9Mar D	USA (Florida) - 2022		Pinellas County	Hives. Sting complaint	FDACS, Rebecah Dineen collector.	15.863	Undetermined	A-lineage	15.603	C	Possible AHB	OQ675863	12.734	A	_	OQ676007	0	ACMS clade
32	FDACS : 01344_H1_03_9Mar D	USA (Florida) - 2022		Pinellas County	Hives. Sting complaint	FDACS, Rebecah Dineen collector.	16.416	Undetermined	A-lineage	16.515	C	Possible AHB	OQ675864	13.847	A	_	OQ676008	0	ACMS clade
33	FDACS : 01344_H2_01_9Mar D	USA (Florida) - 2022		Pinellas County	Hives. Sting complaint	FDACS, Rebecah Dineen collector.	15.685	Undetermined	A-lineage	15.309	C	Possible AHB	OQ675865	13.45	A	_	OQ676009	0	ACMS clade
34	FDACS : 01344_H2_02_9Mar D	USA (Florida) - 2022		Pinellas County	Hives. Sting complaint	FDACS, Rebecah Dineen collector.	15.214	Undetermined	A-lineage	13.504	C	Possible AHB	OQ675866	12.388	A	_	OQ676010	0	ACMS clade
35	FDACS : 01344_H2_03_9Mar D	USA (Florida) - 2022		Pinellas County	Hives. Sting complaint	FDACS, Rebecah Dineen collector.	16.357	Undetermined	A-lineage	15.191	C	Possible AHB	OQ675867	13.231	A	_	OQ676011	0	ACMS clade
36	FDACS : 2076_10_H1_01 D	USA (Florida) - 2022		Hillsborough County	Hives. Sting complaint, majority gentle	FDACS, Rebecah Dineen collector.	15.935	Undetermined	A-lineage	16.12	C	Possible AHB	OQ675868	12.061	A	_	OQ676012	0	ACMS clade
37	FDACS : 2076_9_H2_01 D	USA (Florida) - 2022		Hillsborough County	Hives. Sting complaint, majority gentle	FDACS, Rebecah Dineen collector.	16.489	Undetermined	A-lineage	15.387	C	Possible AHB	OQ675869	12.285	A	_	OQ676013	0	ACMS clade
38	FDACS : 2076_8_H3_01 D	USA (Florida) - 2022		Hillsborough County	Hives. Sting complaint, majority gentle	FDACS, Rebecah Dineen collector.	16.172	Undetermined	A-lineage	15.8	C	Possible AHB	OQ675870	12.31	A	_	OQ676014	0	ACMS clade
39	FDACS : 2076_7_H4_01 D	USA (Florida) - 2022		Hillsborough County	Hives. Sting complaint, majority gentle	FDACS, Rebecah Dineen collector.	17.564	Undetermined	A-lineage	17.251	C	Possible AHB	OQ675871	13.317	A	_	OQ676015	0	ACMS clade
40	FDACS : 2076_6_H5_01 D	USA (Florida) - 2022		Hillsborough County	Hives. Sting complaint, majority gentle	FDACS, Rebecah Dineen collector.	17.327	Undetermined	A-lineage	15.998	C	Possible AHB	OQ675872	11.879	A	_	OQ676016	0	ACMS clade
41	FDACS : 2076_5_H6_01 D	USA (Florida) - 2022		Hillsborough County	Hives. Sting complaint, majority gentle	FDACS, Rebecah Dineen collector.	16.455	Undetermined	A-lineage	17.236	C	Possible AHB	OQ675873	14.098	A	_	OQ676017	0	ACMS clade
42	FDACS : 2076_4_H7_01 D	USA (Florida) - 2022		Hillsborough County	Hives. Sting complaint, majority gentle	FDACS, Rebecah Dineen collector.	16.179	Undetermined	A-lineage	15.902	C	Possible AHB	OQ675874	13.188	A	_	OQ676018	0	ACMS clade
43	FDACS : 2076_3_H9_01 D	USA (Florida) - 2022		Hillsborough County	Hives. Sting complaint, majority gentle	FDACS, Rebecah Dineen collector.	16.942	Undetermined	A-lineage	16.305	C	Possible AHB	OQ675875	13.231	A	_	OQ676019	0	ACMS clade
44	FDACS : 2076_2_H10_01 D	USA (Florida) - 2022		Hillsborough County	Hives. Sting complaint, majority gentle	FDACS, Rebecah Dineen collector.	16.887	Undetermined	A-lineage	17.35	C	Possible AHB	OQ675876	12.481	A	_	OQ676020	0	ACMS clade
45	FDACS : 2076_H11_01 D	USA (Florida) - 2022		Hillsborough County	Hives. Sting complaint, majority gentle	FDACS, Rebecah Dineen collector.	15.694	Undetermined	A-lineage	14.921	C	Possible AHB	OQ675877	12.342	A	_	OQ676021	0	ACMS clade
46	FDACS : 2288_H1_01 D	USA (Florida) - 2022		Maderia Beach, Pinellas County	Hive. Complaint of defensive behavior	FDACS, Rebecah Dineen collector.	17.044	Undetermined	A-lineage	14.701	C	Possible AHB	OQ675878	12.94	A	_	OQ676022	0	ACMS clade
47	FDACS : MAN_020_04_29_19_02 D	USA (Florida) - 2019		Broward County	Apiary. Sting complaint, majority gentle. Positive for African Probe. Negative for European probe (Jose Gill)	FDACS, Christopher Alonso collector.	14.06	Undetermined	A-lineage	18.491	C	Possible AHB	OQ675879	16.494	A	_	OQ676023	0	ACMS clade
48	FDACS : MAN_003_01_12_21_01 D	USA (Florida) - 2021		Broward County	Apiary. Sting complaint, majority gentle. Positive for African Probe (Jose Gill)	FDACS, Christopher Alonso collector.	16.142	Undetermined	A-lineage	17.667	C	Possible AHB	OQ675880	15.508	A	_	OQ676024	0	ACMS clade
49	FDACS : MAN_006_01_12_21_01 D	USA (Florida) - 2021		Broward County	Apiary. Sting complaint, majority gentle. Positive for African Probe (Jose Gill)	FDACS, Christopher Alonso collector.	16.197	Undetermined	A-lineage	17.392	C	Possible AHB	OQ675881	15.248	A	_	OQ676025	0	ACMS clade
50	FDACS : MAN_012_03_26_19_01 D	USA (Florida) - 2019		West Palm Beach County	Apiary. Sting complaint, majority gentle. Positive for African Probe. Negative for European probe (Jose Gill)	FDACS, Christopher Alonso collector.	14.52	Undetermined	A-lineage	Undetermined	T	_	OQ675882	16.822	A	_	OQ676026	0	ACMS clade
51	FDACS : MAN_013_04_29_19_01 D	USA (Florida) - 2019		Broward County	Apiary. Sting complaint, majority gentle. Positive for African Probe. Negative for European probe (Jose Gill)	FDACS, Christopher Alonso collector.	13.67	Undetermined	A-lineage	Undetermined	T	_	OQ675883	15.701	A	_	OQ676027	0	ACMS clade
52	FDACS : MAN_014_03_10_21_01 D	USA (Florida) - 2021		Orange County	Apiary. Sting complaint, majority gentle. Positive for African Probe (Jose Gill)	FDACS, Harold Barnett collector.	15.338	Undetermined	A-lineage	18.628	C	Possible AHB	OQ675884	20.159	A	_	OQ676028	0	ACMS clade
53	FDACS : MAN_015_04_29_19_01 D	USA (Florida) - 2019		Broward County	Apiary. Sting complaint, majority gentle. Positive for African Probe. Negative for European probe (Jose Gill)	FDACS, Christopher Alonso collector.	14.33	Undetermined	A-lineage	20.666	C	Possible AHB	OQ675885	18.646	A	_	OQ676029	0	ACMS clade
54	FDACS : MAN_016_04_29_19_01 D	USA (Florida) - 2019		Broward County	Apiary. Sting complaint, majority gentle. Positive for African Probe. Negative for European probe (Jose Gill)	FDACS, Christopher Alonso collector.	13.89	Undetermined	A-lineage	18.65	C	Possible AHB	OQ675886	16.781	A	_	OQ676030	0	ACMS clade
55	FDACS : MAN_017_04_29_19_01 D	USA (Florida) - 2019		Broward County	Apiary. Sting complaint, majority gentle. Positive for African Probe. Negative for European probe (Jose Gill)	FDACS, Christopher Alonso collector.	12.38	Undetermined	A-lineage	17.884	C	Possible AHB	OQ675887	15.03	A	_	OQ676031	0	ACMS clade
56	FDACS : MAN_018_04_29_19_01 D	USA (Florida) - 2019		Broward County	Apiary. Sting complaint, majority gentle. Positive for African Probe. Negative for European probe (Jose Gill)	FDACS, Christopher Alonso collector.	_	_	_	17.691	C	Possible AHB	OQ675888	13.443	A	_	OQ676032	0	ACMS clade
57	FDACS : MAN_018_04_29_19_02 D	USA (Florida) - 2019		Broward County	Apiary. Sting complaint, majority gentle. Positive for African Probe. Negative for European probe (Jose Gill)	FDACS, Christopher Alonso collector.	13.94	Undetermined	A-lineage	18.78	C	Possible AHB	OQ675889	15.568	A	_	OQ676033	0	ACMS clade
58	FDACS : MAN_019_04_29_19_01 D	USA (Florida) - 2019		Broward County	Apiary. Sting complaint, majority gentle. Positive for European Probe. Negative for African probe (Jose Gill)	FDACS, Christopher Alonso collector.	_	_	_	Undetermined	T	_	OQ675890	14.692	A	_	OQ676034	3	_
59	FDACS : MAN_019_04_29_19_02 D	USA (Florida) - 2019		Broward County	Apiary. Sting complaint, majority gentle. Positive for European Probe. Negative for African probe (Jose Gill)	FDACS, Christopher Alonso collector.	Undetermined	21.79	non-A-lineage	Undetermined	T	_	OQ675891	15.324	A	_	OQ676035	3	_
60	FDACS : MAN_021_04_29_19_01 D	USA (Florida) - 2019		Broward County	Apiary. Sting complaint, majority gentle. Positive for African Probe. Negative for European probe (Jose Gill)	FDACS, Christopher Alonso collector.	13.59	Undetermined	A-lineage	17.144	C	Possible AHB	OQ675892	15.324	A	_	OQ676036	0	ACMS clade
61	FDACS : MAN_052_11_18_20_02 D	USA (Florida) - 2020		North Port, Sarasota County	Apiary. Sting complaint, majority gentle. Positive for African Probe. Negative for European probe (Jose Gill)	FDACS, Christopher Alonso collector.	15.1539	Undetermined	A-lineage	15.736	C	Possible AHB	OQ675893	14.472	A	_	OQ676037	0	ACMS clade
62	FDACS : MAN_053_11_18_20_02 D	USA (Florida) - 2020		North Port, Sarasota County	Apiary. Sting complaint, majority gentle. Positive for African Probe. Negative for European probe (Jose Gill)	FDACS, Christopher Alonso collector.	15.8568	Undetermined	A-lineage	16.732	C	Possible AHB	OQ675894	26.267	A	_	OQ676038	0	ACMS clade
63	FDACS : MAN_056_12_15_20_01 D	USA (Florida) - 2020		Broward County	Apiary. Sting complaint, majority gentle. Positive for African Probe (Jose Gill)	FDACS, Christopher Alonso collector.	18.854	Undetermined	A-lineage	19.644	C	Possible AHB	OQ675895	17.785	A	_	OQ676039	0	ACMS clade
64	FDACS : MAN_058_12_15_20_02 D	USA (Florida) - 2020		Broward County	Apiary. Sting complaint, majority gentle. Positive for African Probe (Jose Gill)	FDACS, Christopher Alonso collector.	18.527	Undetermined	A-lineage	16.729	C	Possible AHB	OQ675896	15.105	A	_	OQ676040	0	ACMS clade
65	FDACS : MAN_057_12_15_20_03 D	USA (Florida) - 2020		Broward County	Apiary. Sting complaint, majority gentle. Positive for African Probe (Jose Gill)	FDACS, Christopher Alonso collector.	18.338	Undetermined	A-lineage	16.107	C	Possible AHB	OQ675897	14.393	A	_	OQ676041	0	ACMS clade
66	FDACS : QB_048_04_09_19_01 D	USA (Florida) - 2019		Liberty County	Apiary. Sting complaint, majority gentle. Positive for African Probe. Negative for European probe (Jose Gill)	FDACS, Jeffry Pippin collector.	12.25	Undetermined	A-lineage	Undetermined	T	_	OQ675898	12.642	A	_	OQ676042	2	_
67	HBREL : CT01_662**	South Africa - 2014		Cape Town		James Ellis, Mark Dykes, University of Florida, Gainesville, FL, USA, Mike Allsopp, Honey Bee Research Section, ARC-Plant Protection & Health, Stellenbosch, South Africa.	13.74	Undetermined	A-lineage	Undetermined	T	_	MW530560	Undetermined	T	Possible A. m. capensis	OQ676043	0	ACMS clade
68	HBREL : CT02_662 **	South Africa - 2014		Cape Town		James Ellis, Mark Dykes, University of Florida, Gainesville, FL, USA, Mike Allsopp, Honey Bee Research Section, ARC-Plant Protection & Health, Stellenbosch, South Africa.	12.68	Undetermined	A-lineage	Undetermined	T	_	MW530561	Undetermined	T	Possible A. m. capensis	OQ676044	0	ACMS clade
69	HBREL : CT03_662 **	South Africa - 2014		Cape Town		James Ellis, Mark Dykes, University of Florida, Gainesville, FL, USA, Mike Allsopp, Honey Bee Research Section, ARC-Plant Protection & Health, Stellenbosch, South Africa.	12.14	Undetermined	A-lineage	Undetermined	T	_	MW530562	Undetermined	T	Possible A. m. capensis	OQ676045	0	ACMS clade
70	HBREL : MB01_302 **	South Africa - 2014		Moorreesburg		Mike Allsopp. Honey Bee Research Section, ARC-Plant Protection & Health, Stellenbosch, South Africa.	13.86	Undetermined	A-lineage	17.312	C	Possible AHB	MW530563	15.347	A	_	OQ676046	0	ACMS clade
71	HBREL : MB02_302 **	South Africa - 2014		Moorreesburg		Mike Allsopp. Honey Bee Research Section, ARC-Plant Protection & Health, Stellenbosch, South Africa.	12.35	Undetermined	A-lineage	16.535	C	Possible AHB	MW530564	14.234	A	_	OQ676047	0	ACMS clade
72	HBREL : MB03_302 **	South Africa - 2014		Moorreesburg		Mike Allsopp. Honey Bee Research Section, ARC-Plant Protection & Health, Stellenbosch, South Africa.	12.93	Undetermined	A-lineage	16.111	C	Possible AHB	MW530565	14.296	A	_	OQ676048	0	ACMS clade
73	HBREL : RD01_1116 **	South Africa - 2014		Riversdale		Mike Allsopp. Honey Bee Research Section, ARC-Plant Protection & Health, Stellenbosch, South Africa.	12.49	Undetermined	A-lineage	Undetermined	T	_	MW530566	Undetermined	T	Possible A. m. capensis	OQ676049	0	ACMS clade
74	HBREL : RD02_1116 **	South Africa - 2014		Riversdale		Mike Allsopp. Honey Bee Research Section, ARC-Plant Protection & Health, Stellenbosch, South Africa.	12.42	Undetermined	A-lineage	Undetermined	T	_	MW530567	Undetermined	T	Possible A. m. capensis	OQ676050	0	ACMS clade
75	HBREL : RD03_1116 **	South Africa - 2014		Riversdale		Mike Allsopp. Honey Bee Research Section, ARC-Plant Protection & Health, Stellenbosch, South Africa.	12.32	Undetermined	A-lineage	Undetermined	T	_	MW530568	Undetermined	T	Possible A. m. capensis	OQ676051	0	ACMS clade
76	HBREL : SP01_442 **	South Africa - 2014		Springbok		Daniel Schmehl, Ashley Mortensen, Tomas Bustamante, Mark Dykes. University of Florida, Gainesville, FL, USA.	15.44	Undetermined	A-lineage	19.663	C	Possible AHB	MT572364	16.735	A	_	OQ676052	0	ACMS clade
77	HBREL : SP02_442 **	South Africa - 2014		Springbok		Daniel Schmehl, Ashley Mortensen, Tomas Bustamante, Mark Dykes. University of Florida, Gainesville, FL, USA.	15.89	Undetermined	A-lineage	19.875	C	Possible AHB	MT572368	17.444	A	_	OQ676053	0	ACMS clade
78	HBREL : SP03_442 **	South Africa - 2014		Springbok		Daniel Schmehl, Ashley Mortensen, Tomas Bustamante, Mark Dykes. University of Florida, Gainesville, FL, USA.	15.39	Undetermined	A-lineage	19.692	C	Possible AHB	MT572367	17.917	A	_	OQ676054	0	ACMS clade
79	HBREL : UP01_1192 **	South Africa - 2014		Upington		Daniel Schmehl, Ashley Mortensen, Tomas Bustamante, Mark Dykes. University of Florida, Gainesville, FL, USA.	16.41	Undetermined	A-lineage	20.481	C	Possible AHB	MT572366	19.805	A	_	OQ676055	0	ACMS clade
80	HBREL : UP02_1192 **	South Africa - 2014		Upington		Daniel Schmehl, Ashley Mortensen, Tomas Bustamante, Mark Dykes. University of Florida, Gainesville, FL, USA.	15.35	Undetermined	A-lineage	19.735	C	Possible AHB	MT572365	17.667	A	_	OQ676056	0	ACMS clade
81	HBREL : UP03_1192 **	South Africa - 2014		Upington		Daniel Schmehl, Ashley Mortensen, Tomas Bustamante, Mark Dykes. University of Florida, Gainesville, FL, USA.	16.53	Undetermined	A-lineage	20.723	C	Possible AHB	MT572369	18.42	A	_	OQ676057	0	ACMS clade
82	HBREL : VR01_342 **	South Africa - 2014		Vryburg		Daniel Schmehl, Ashley Mortensen, Tomas Bustamante, Mark Dykes. University of Florida, Gainesville, FL, USA.	15.59	Undetermined	A-lineage	Undetermined	T	_	MT572362	19.22	A	_	OQ676058	0	ACMS clade
83	HBREL : VR02_342 **	South Africa - 2014		Vryburg		Daniel Schmehl, Ashley Mortensen, Tomas Bustamante, Mark Dykes. University of Florida, Gainesville, FL, USA.	14.83	Undetermined	A-lineage	Undetermined	T	_	MT572361	17.617	A	_	OQ676059	0	ACMS clade
84	HBREL : VR03_342 **	South Africa - 2014		Vryburg		Daniel Schmehl, Ashley Mortensen, Tomas Bustamante, Mark Dykes. University of Florida, Gainesville, FL, USA.	15.05	Undetermined	A-lineage	Undetermined	T	_	MT572358	17.632	A	_	OQ676060	0	ACMS clade
85	FDACS : QB150_1 **	USA (Florida) - 2020		Hillsborough County		Florida Department of Agriculture & Consumer Services, Gainesville, Florida, USA	Undetermined	20.87	non-A-lineage	Undetermined	T	_	MW530569	14.798	A	_	OQ676061	3	_
86	FDACS : QB150_2 **	USA (Florida) - 2020		Hillsborough County		Florida Department of Agriculture & Consumer Services, Gainesville, Florida, USA	Undetermined	21.18	non-A-lineage	Undetermined	T	_	MW530570	15.075	A	_	OQ676062	3	_
87	FDACS : QB150_3 **	USA (Florida) - 2020		Hillsborough County		Florida Department of Agriculture & Consumer Services, Gainesville, Florida, USA	Undetermined	21.258	non-A-lineage	Undetermined	T	_	MW530571	14.952	A	_	OQ676063	3	_
88	Oberursel_1729 **	Syria - 1990	A. m. syriaca	Damascus		S. Fuchs. Institut für Bienenkunde, Polytechnische Gesellschaft, Goethe-Universität Frankfurt am Main, Oberursel, Germany.	Undetermined	21.24	non-A-lineage	Undetermined	T	_	MT572346	33.331	A	_	OQ676064	2	_
89	Oberursel_2271 **	Egypt - 1997	A. m. lamarckii	Cairo		Prof. Schricker	Undetermined	26.35	non-A-lineage	Undetermined	T	_	MT572347	30.183	A	_	OQ676065	2	_
90	Oberursel_1410 **	Norway - 1987	A. m. mellifera	Flekkenfjord		Prof. F. Ruttner	Undetermined	21.45	non-A-lineage	Undetermined	T	_	MT572348	32.956	A	_	OQ676066	3	_
91	Oberursel_1952 **	Spain - 1991	A. m. iberiensis	Serra		Dr. W. S. Sheppard. Washington State University, Pullman, WA, USA	Undetermined	28.87	non-A-lineage	Undetermined	T	_	MT572349	29.79	A	_	OQ676067	3	_
92	Oberursel_3485 **	Turkmenistan - 2006	A. m. meda	Zakhmet		Mohammad Reza Pourelmi	Undetermined	26.61	non-A-lineage	Undetermined	T	_	MT572350	30.016	A	_	OQ676068	3	_
93	Oberursel_1808 **	Croatia - 1992	A. m. carnica	Zagreb		N. Kesic	Undetermined	29.47	non-A-lineage	Undetermined	T	_	MT572351	38.577	A	_	OQ676069	Fail	NA
94	Oberursel_3361 **	Turkey - 2002	A. m. anatoliaca	Çalioba		I. Çakmak	Undetermined	24.61	non-A-lineage	Undetermined	T	_	MT572352	26.264	A	_	OQ676070	3	_
95	Oberursel_29 **	Morocco - 1962	A. m. sahariensis	Sidi Yahya El Gharb		Brother Adam	Undetermined	36.67	non-A-lineage	Undetermined	T	_	MT572353	32.323	A	_	OQ676071	3	_
96	Oberursel_1715 **	Italia - 1990	A. m. ligustica	Reggio Emilia		Dr. M. Meixner. LLH Bieneninstitut Kirchhain, Kirchhain, Germany	Undetermined	27.86	non-A-lineage	Undetermined	T	_	MT572354	35.072	A	_	OQ676072	Fail	NA
97	Oberursel_2721 **	Ethiopia - 1998	A. m. simensis	Gimbi		Messele Abebe Leta	26.84	Undetermined	A-lineage	Undetermined	T	_	MT572355	28.573	A	_	OQ676073	2	_
98	Oberursel_1072 **	South Africa - 1983	A. m. litorea	Sodwana Bay	ND4 qPCR retested twice: UD	Prof. W. Haas	32.09	Undetermined	A-lineage	Undetermined	T	_	MT572356	Undetermined	A	False positive?	OQ676074	Fail	NA
99	Oberursel_2052 **	Malta - 1995	A. m. ruttneri	St Julian's		Dr. W. S. Sheppard. Washington State University, Pullman, WA, USA	20.84	Undetermined	A-lineage	Undetermined	T	_	MT572357	29.987	A	_	OQ676075	3	_
100	Oberursel_1264 **	Kenya - 1984	A. m. monticola	Mt.Kenya		Prof. T. Rinderer	18.16	Undetermined	A-lineage	Undetermined	T	_	MT572359	27.541	A	_	OQ676076	0	ACMS clade
101	Oberursel_1277 **	Central African Republic - 1984	A. m. adansonii	Landjia (nr Bangui)		Kate de Bold	21.36	Undetermined	A-lineage	Undetermined	T	_	MT572360	31.263	A	_	OQ676077	0	ACMS clade
102	Oberursel_3596 **	Morocco - 2010	A. m. sahariensis	Erfoud area		Zairi Khalid	17.97	Undetermined	A-lineage	Undetermined	T	_	MT572363	24.265	A	_	OQ676078	2	_
103	HBREL : 530_PT_A_1	S. Africa - 2014		Pretoria		Daniel Schmehl, Ashley Mortensen, Tomas Bustamante, Mark Dykes. University of Florida, Gainesville, FL, USA.	11.353	Undetermined	A-lineage	Undetermined	T	_	OQ675935	14.12	A	_	OQ676079	0	ACMS clade
104	HBREL : 605_BL_A_4	S. Africa - 2014		Bloemfontein		Daniel Schmehl, Ashley Mortensen, Tomas Bustamante, Mark Dykes. University of Florida, Gainesville, FL, USA.	15.113	Undetermined	A-lineage	18.496	C	Possible AHB	OQ675936	17.125	A	_	OQ676080	0	ACMS clade
105	HBREL : 655_CT_B_1	S. Africa - 2012		Cape Town		Mike Allsopp. Honey Bee Research Section, ARC-Plant Protection & Health, Stellenbosch, South Africa.	12.948	Undetermined	A-lineage	Undetermined	T	_	OQ675937	Undetermined	T	Possible A. m. capensis	OQ676081	0	ACMS clade
106	HBREL : 884_EL_A_1	S. Africa - 2013		East London		Garth Cambray, Makanda, South Africa	13.148	Undetermined	A-lineage	Undetermined	T	_	OQ675938	15.889	A	_	OQ676082	0	ACMS clade
107	HBREL : 904_EL_B_1	S. Africa - 2013		East London		Garth Cambray, Makanda, South Africa	15.389	Undetermined	A-lineage	Undetermined	T	_	OQ675939	Undetermined	T	Possible A. m. capensis	OQ676083	0	ACMS clade
108	HBREL : 924_EL_C_1	S. Africa - 2013		East London		Garth Cambray, Makanda, South Africa	12.678	Undetermined	A-lineage	Undetermined	T	_	OQ675940	15.433	A	_	OQ676084	0	ACMS clade
109	HBREL : 1546	USA (Texas) - 2020		San Diego	Defensive hive	Mary Reed. Florida Department of Agriculture and Consumer Services. Gainesville, FL, USA.	Undetermined	20.409	non-A-lineage	Undetermined	T	_	OQ675941	19.716	A	_	OQ676085	3	_
110	HBREL : 1655	USA (Texas) - 2022		Mission	Defensive hive from stinging report	Rob Horsburgh. Florida Department of Agriculture and Consumer Services. Jacksonville, FL, USA.	10.151	Undetermined	A-lineage	Undetermined	T	_	OQ675942	13.387	A	_	OQ676086	3	_
111	HBREL : 1638	USA (Puerto Rico) - 2022		Yauco	Defensive hive from local Queen producer	Amy Vu. University of Florida, Gainesville, FL, USA.	Undetermined	13.744	non-A-lineage	Undetermined	T	_	OQ675943	15.561	A	_	OQ676087	3	_
112	HBREL : 1643	USA (Puerto Rico) - 2022		Corozal	Gentle swarm	Amy Vu. University of Florida, Gainesville, FL, USA.	Undetermined	11.874	non-A-lineage	Undetermined	NA	_	NA	13.564	NA	_	NA	3	_
113	HBREL : 1622	USA (Arizona) - 2022		Buckeye	Defensive swarm	Will Barnett. Independent bee removal, AZ, USA.	Undetermined	18.176	non-A-lineage	Undetermined	T	_	OQ675944	16.028	A	_	OQ676088	3	_
114	HBREL : 1624	USA (Arizona) - 2022		Surprise	Defensive swarm	Will Barnett. Independent bee removal, AZ, USA.	13.933	Undetermined	A-lineage	Undetermined	T	_	OQ675945	16.159	A	_	OQ676089	0	ACMS clade
115	HBREL : 1625	USA (Arizona) - 2022		Buckeye	Defensive swarm	Will Barnett. Independent bee removal, AZ, USA.	14.458	Undetermined	A-lineage	Undetermined	T	_	OQ675946	16.799	A	_	OQ676090	0	ACMS clade
116	HBREL : 1587	USA (Florida) - 2022		Miami-Dade County	Gentle swarm	Melissa Sorokin. Independent bee removal, Miami, FL, USA.	17.588	Undetermined	A-lineage	20.816	C	Possible AHB	OQ675947	19.699	A	_	OQ676091	0	ACMS clade
117	HBREL : 1588	USA (Florida) - 2022		Miami-Dade County	Gentle swarm	Melissa Sorokin. Independent bee removal, Miami, FL, USA.	14.223	Undetermined	A-lineage	17.978	C	Possible AHB	OQ675948	15.959	A	_	OQ676092	0	ACMS clade
118	HBREL : 1592	USA (Florida) - 2022		Miami-Dade County	Gentle swarm	Melissa Sorokin. Independent bee removal, Miami, FL, USA.	13.953	Undetermined	A-lineage	17.463	C	Possible AHB	OQ675949	15.882	A	_	OQ676093	0	ACMS clade
119	HBREL : 1618	USA (Florida) - 2022		Alachua County	Defesnsive colony. Feral	Brandon Stanford. Florida Department of Agriculture and Consumer Services. Jacksonville, FL, USA.	Undetermined	19.986	non-A-lineage	Undetermined	T	_	OQ675950	17.003	A	_	OQ676094	3	_
120	HBREL : 1369	USA (Florida) - 2015		Pinellas County	FDACS ID is QB-078-06-09-15 . FABIS ID 97.8% African. USDA-ID = Introgression European genes	Carmen Fraccica. Florida Department of Agriculture and Consumer Services. Gainesville, FL, USA.	Undetermined	19.097	non-A-lineage	Undetermined	T	_	OQ675951	16.037	A	_	OQ676095	3	_
121	HBREL : 1372	USA (Florida) - 2014		Indian River County	FDACS ID is QB-084-06-08-15. FABIS ID 99.2 % African. USDA-ID = Africanized	Julie McClurg. Nicholas Grasso Honey Bees & Bee Removal. Sunny Fort Pierce, FL, USA.	16.56	Undetermined	A-lineage	23.493	C	Possible AHB	OQ675952	25.357	A	_	OQ676096	0	ACMS clade
122	HBREL : 1375	USA (Florida) - 2015		Hillsborough County	FDACS ID is QB-059-04-15-15. FABIS ID 99% African. USDA-ID = Introgression european	Carmen Fraccica. Florida Department of Agriculture and Consumer Services. Gainesville, FL, USA.	15.512	Undetermined	A-lineage	18.84	C	Possible AHB	OQ675953	19.929	A	_	OQ676097	0	ACMS clade
123	HBREL : 1373	USA (Florida) - 2015		Nassau County	FDACS ID is BH-008-06-09-15. FABIS ID 99.4% African	Rob Horsburgh. Florida Department of Agriculture and Consumer Services. Jacksonville, FL, USA.	Undetermined	18.562	non-A-lineage	Undetermined	T	_	OQ675954	17.162	A	_	OQ676098	3	_
124	HBREL : 28_38 ***	USA (Florida) - 2022		Alachua County	Honey bee lab Gainesville sample	Jose Marcelino. University of Florida, Gainesville, FL, USA.	Undetermined	17.886	non-A-lineage	Undetermined	T	_	OQ675955	15.523	A	_	OQ676099	3	_
125	HBREL : 1655_B	USA (Texas) - 2022		Mission	Defensive hive from stinging report	Rob Horsburgh. Florida Department of Agriculture and Consumer Services. Jacksonville, FL, USA.	14.664	Undetermined	A-lineage	Undetermined	T	_	OQ675956	16.732	A	_	OQ676100	3	_
126	HBREL : 1655_C	USA (Texas) - 2022		Mission	Defensive hive from stinging report	Rob Horsburgh. Florida Department of Agriculture and Consumer Services. Jacksonville, FL, USA.	12.763	Undetermined	A-lineage	Undetermined	T	_	OQ675957	15.256	A	_	OQ676101	3	_
127	HBREL : 1643_B	USA (Puerto Rico) - 2022		Corozal	Gentle swarm	Amy Vu. University of Florida, Gainesville, FL, USA.	Undetermined	15.864	non-A-lineage	Undetermined	T	_	OQ675958	16.081	A	_	OQ676102	3	_
128	HBREL : 1638_B	USA (Puerto Rico) - 2022		Yauco	Defensive hive from local Queen producer	Amy Vu. University of Florida, Gainesville, FL, USA.	Undetermined	17.195	non-A-lineage	Undetermined	T	_	OQ675959	17.481	A	_	OQ676103	3	_
129	HBREL : 1620_A	USA (Arizona) - 2022		Avondale	Defensive swarm	Will Barnett. Independent bee removal, AZ, USA.	14.799	Undetermined	A-lineage	Undetermined	T	_	OQ675960	16.118	A	_	OQ676104	0	ACMS clade
130	HBREL : 1622_A	USA (Arizona) - 2022		Buckeye	Defensive swarm	Will Barnett. Independent bee removal, AZ, USA.	Undetermined	20.037	non-A-lineage	Undetermined	T	_	OQ675961	16.971	A	_	OQ676105	3	_
131	HBREL : 1624_B	USA (Arizona) - 2022		Surprise	Defensive swarm	Will Barnett. Independent bee removal, AZ, USA.	16.861	Undetermined	A-lineage	Undetermined	T	_	OQ675962	18.026	A	_	OQ676106	0	ACMS clade
132	HBREL : 1627_A	USA (Arizona) - 2022		Jackrabbit Trail & SR85	Defensive swarm	Will Barnett. Independent bee removal, AZ, USA.	16.975	Undetermined	A-lineage	25.751	C	Possible AHB	OQ675963	19.164	A	_	OQ676107	0	ACMS clade
133	HBREL : 1546_B	USA (Texas) - 2020		San Diego	Defensive hive	Mary Reed. Florida Department of Agriculture and Consumer Services. Gainesville, FL, USA.	Undetermined	17.68	non-A-lineage	Undetermined	T	_	OQ675964	15.568	A	_	OQ676108	3	_
134	HBREL : 1546_C	USA (Texas) - 2020		San Diego	Defensive hive	Mary Reed. Florida Department of Agriculture and Consumer Services. Gainesville, FL, USA.	Undetermined	21.145	non-A-lineage	Undetermined	T	_	OQ675965	19.162	A	_	OQ676109	3	_
135	HBREL : 1638_C	USA (Puerto Rico) - 2022		Yauco	Defensive hive from local Queen producer	Amy Vu. University of Florida, Gainesville, FL, USA.	Undetermined	15.128	non-A-lineage	Undetermined	T	_	OQ675966	15.757	A	_	OQ676110	3	_
136	HBREL : 1643_C	USA (Puerto Rico) - 2022		Corozal	Gentle swarm	Amy Vu. University of Florida, Gainesville, FL, USA.	Undetermined	14.671	non-A-lineage	Undetermined	T	_	OQ675967	15.2	A	_	OQ676111	3	_
137	HBREL : 1622_B	USA (Arizona) - 2022		Buckeye	Defensive swarm	Will Barnett. Independent bee removal, AZ, USA.	Undetermined	18.039	non-A-lineage	Undetermined	T	_	OQ675968	14.935	A	_	OQ676112	3	_
138	HBREL : 1624_C	USA (Arizona) - 2022		Surprise	Defensive swarm	Will Barnett. Independent bee removal, AZ, USA.	15.586	Undetermined	A-lineage	Undetermined	T	_	OQ675969	16.602	A	_	OQ676113	0	ACMS clade
139	HBREL : 1625_B	USA (Arizona) - 2022		Buckeye	Defensive swarm	Will Barnett. Independent bee removal, AZ, USA.	15.851	Undetermined	A-lineage	Undetermined	T	_	OQ675970	17.376	A	_	OQ676114	0	ACMS clade
140	HBREL : 1625_C	USA (Arizona) - 2022		Buckeye	Defensive swarm	Will Barnett. Independent bee removal, AZ, USA.	15.393	Undetermined	A-lineage	Undetermined	T	_	OQ675971	16.904	A	_	OQ676115	0	ACMS clade
141	HBREL : 1620_B	USA (Arizona) - 2022		Avondale	Defensive swarm	Will Barnett. Independent bee removal, AZ, USA.	13.99	Undetermined	A-lineage	Undetermined	T	_	OQ675972	15.114	A	_	OQ676116	0	ACMS clade
142	HBREL : 1620_C	USA (Arizona) - 2022		Avondale	Defensive swarm	Will Barnett. Independent bee removal, AZ, USA.	15.829	Undetermined	A-lineage	Undetermined	T	_	OQ675973	17.252	A	_	OQ676117	0	ACMS clade
143	HBREL : 1622_C	USA (Arizona) - 2022		Buckeye	Defensive swarm	Will Barnett. Independent bee removal, AZ, USA.	Undetermined	21.008	non-A-lineage	Undetermined	T	_	OQ675974	18.084	A	_	OQ676118	3	_
144	HBREL : 1627_B	USA (Arizona) - 2022		Jackrabbit Trail & SR85	Defensive swarm	Will Barnett. Independent bee removal, AZ, USA.	13.417	Undetermined	A-lineage	17.124	C	Possible AHB	OQ675975	14.901	NA	_	NA	0	ACMS clade
145	HBREL : 1627_C	USA (Arizona) - 2022		Jackrabbit Trail & SR85	Defensive swarm	Will Barnett. Independent bee removal, AZ, USA.	15.166	Undetermined	A-lineage	18.537	C	Possible AHB	OQ675976	16.477	A	_	OQ676119	0	ACMS clade
	** - Samples correspond to genomic DNA from Boardman et al. 2021
	*** - Control sample for European ancestry from the Honey Bee Research and Extention Laboratory Apiary. DNA from three pooled honey bees specimens.
	◊ - Blind assay (i.e., no identification given for assays)
	◊◊ - ACMS clade consists of A. m. adansonii, A. m. capensis, A. m. monticola, A. m. scutellata
	D - Drone larva
	NA (red colored samples) - indicates where an assay failed
